# Metabolic profiling suggests two sources of organic matter shape microbial activity, but not community composition, in New Zealand fjords

**DOI:** 10.1101/745273

**Authors:** Sven P. Tobias-Hünefeldt, Stephen R. Wing, Federico Baltar, Sergio E. Morales

## Abstract

Fjords are semi-enclosed marine systems with unique physical conditions that influence microbial communities structure. Pronounced organic matter and physical condition gradients within fjords provide a natural laboratory for the study of changes in microbial phylogeny and metabolic potential in response to environmental conditions (e.g. depth). In the open ocean new production from photosynthesis supplies organic matter to deeper aphotic layers, sustaining microbial activity. We measured the metabolic diversity and activity of microbial communities in fjords to determine patterns in metabolic potential across and within fjords, and whether these patterns could be explained by community composition modifications. We demonstrated that metabolic potential and activity are shaped by similar parameters as total (prokaryotic and eukaryotic) microbial communities. However, we identified increases in metabolic diversity and potential (but not in community composition) at near bottom (aphotic) sites consistent with the influence of sediments in deeper waters. Thus, while composition and function of the microbial community in the upper water column was likely shaped by marine snow and sinking POM generated by new production, deeper sites were strongly influenced by sediment resuspension of benthic organic matter generated from this or other sources (terrestrial, chemoautotrophic, microbial carbon loop), uncoupling the community composition and function dynamics.
